# Bmal1 expression is minimal or absent in human and mouse cerebral microglia

**DOI:** 10.1101/2025.07.11.664407

**Authors:** Reza Rahimian, Sophie Simard, Anjali Chawla, Lei Zhu, Gustavo Turecki, Kai-Florian Storch, Naguib Mechawar

**Author notes:** **Corresponding authors:** Naguib Mechawar Ph.D., McGill Group for Suicide Studies, Douglas Mental Health Institute, Department of Psychiatry, McGill University, Kai-Florian Storch, Douglas Mental Health University Institute, McGill University, Montreal, QC H4H 1R3, Canada. Equal contribution (Reza Rahimian, Sophie Simard, Anjali Chawla).

## Abstract

Microglia orchestrate immunological responses in the brain and play an important role in maintaining homeostatic brain functions. Several studies have reported clock gene expression in microglia and the circadian rhythm they drive has been linked to the modulation of immune responses and neuronal functions. In the current study, complementary approaches, including immunofluorescence, multiplexed fluorescence *in situ* hybridization, and liquid chromatography-mass spectrometry proteomics of isolated CD11b^+^ microglia, were combined with publicly available transcriptomic and epigenomic datasets to investigate the expression of the core clock gene *BMAL1* in human post-mortem cortical and limbic areas as well as mouse brain. The majority of *BMAL1*-expressing cells were found to be neurons, with microglia representing a negligeable proportion. We also identified significantly lower chromatin accessibility or “openness” for *BMAL1* gene regulatory regions (such as promoters and enhancers) in microglia compared to neurons. These regulatory regions in microglia were enriched for ETS domain transcription factor (TF) binding sites. Together, this suggests a strong role of chromatin remodeling factors in suppressing *BMAL1* gene expression in microglia. Finally, while we observed a very low expression, BMAL1 TF motifs were accessible in open chromatin landscape of microglia, which may lead to downstream gene-regulatory effects upon binding, even if *BMAL1* expression is constitutively low. Overall, our results reveal low or absent expression of *BMAL1* in microglia and point towards potential epigenetic mechanisms regulating its expression in these cells.
