## Supplementary Table 1 for "Bmal1 expression is minimal or absent in human and mouse cerebral microglia"

### Sheet: Sheet description
Sheet 1	Subject information for human post-mortem samples used for fluorescent in situ hybridization (RNAscope) experiments in the dlPFC, vmPFC, ACC, hippocampus, caudate nucleus and cerebellum
Sheet 2	Subject information for samples used for microglia isolation experiments in fresh vmPFC grey matter

### Sheet: Sheet1
Subject information for human post-mortem samples used for fluorescent in situ hybridization (RNAscope) experiments in the dlPFC, vmPFC, ACC, hippocampus, caudate nucleus and cerebellum
Brain region	dlPFC	vmPFC	ACC	Hippocampus (DG)	Caudate nucleus	Cerebellum (crus I)
n	4	5	4	3	4	2
Age (years) (P =0.92)	50.00 ± 21.02	47.60 ± 16.85	48.00 ± 14.85	60.00 ± 5.57	53.00 ± 11.75	52.00 ± 22.63
Sex (M/F)	3/1	3/2	4M	2/1	4M	1/1
Axis 1 diagnosis	0	0	0	0	0	0
PMI (hours) (P =0.15)	21.63 ± 9.67	50.12 ± 7.11	41.88 ± 20.08	51.59 ± 27.14	43.53 ± 16.34	46 ± 4.24
pH (P = 0.02)	6.66 ± 0.11	6.12 ± 0.31	6.39 ± 0.39	6.75 ± 0.05	6.32 ± 0.11	6.19 ± 0.18
Refrig delay (hours) (P = 0.15)	3.33 ± 2.66	10.84 ± 5.87	8.41 ± 8.16	28.26 ± 27.94	8.1 ± 5.74	7.61 ± 3.35
Medication prescribed in past three months	N/A (1)	Benzodiazepines (1)	Yes, but unknown medication (2)	N/A (1)	N/A (2)	0
Cause of death	Natural (2); Accidental (2)	Natural (3); Accidental (2)	Natural (1); Accidental (3)	Natural (1); Accidental (2)	Accidental (4)	Accidental (2)
Axis 1 dependence	0	0	1	0	3	0
Substance at death	Cannabinoids (2); Metabolites (1); Alcohol (1)	Metamphetamines (1), Cannabis (1), Benzodiazepines (1), Morphine (1), Cannabis metabolites (1)	Immunomodulator (1); Cocaine (2); Cocaine metabolites (1); Alcohol (1)	N/A (1)	Opiates (1), Benzodiazepines (1), Cocaine (1), Antidepressants (NDRI) (1), Cannabis metabolites (1), Cocaine metabolites (1)	0
Data presented as mean ± standard deviation
P-values were generated using one-way ANOVA tests

### Sheet: Sheet2
Subject information for samples used for microglia isolation experiments in the vmPFC grey matter
Age	36	58
Sex (M/F)	F	M
Axis 1 diagnosis	MDD	Nil
PMI (hours)	48	90.25
pH	6.05	N/A
Refrig delay (hours)	17.92	8.15
Medication prescribed in past three months	Antidepressant (SSRI), Antipsychotic, Opioid antagonist	Nil
Cause of death	Accidental	Accidental
Axis 1 dependence	Alcohol	Nil
Substance at death	Alcohol, GHB	Nil
Abuse score	No abuse	No abuse
