## Supplementary Table 2 for "Bmal1 expression is minimal or absent in human and mouse cerebral microglia"

### Sheet: BMAL1+ cells
Source data for % of BMAL1+ cells in each brain region (Figure 1b)
	ACC (n=4)	vmPFC (n=5)	dlPFC (n=4)	Caudate nucleus (n=4)	Dentate gyrus (n=3)	Cerebellum (crus I) (n=2)
	30.7692	18.8406	17.3709	11.4173	13.1068	2.37069
	25.8537	27.6786	18.9474	15.566	5.69106	4.6083
	33.6538	20.442	21.5686	8.42105	7.26644	4.12148
	24.1546	22.87	15.6098	16.1905	4.97382	1.6815
	12.766	16.5094	27.8146	14.2322	5.16129	9.95261
	24.4898	23.2639	15.5689	4.87013	2.14724	4.3299
	11.7117	12.1457	16.6667	9.6463	5.51378	9.71223
	10.8597	21.6667	20.5556	11.0429	2.32558	8.30671
	15.6	16.6667	14.5078	8.01887	7.12531
	22.7488	21.9895	17.8744	10.2459	2.73556
	22.3108	13.1455	19.6172	9.42623	7.17593
	18.75	26.4286	10.0917	11.0092	4.80549
	26.7148	14.9378	20.5128	21.0901
	15.8103	14.1667	13.0208	12.7404
	19.4444	14.5833	11.3924	24.024
	28.2759	16.6667	15.1685	8.37209
		27.6316
		16.9611
		16.5179
		27.0903

### Sheet: dlPFC
Source data for whole parts analysis (percentages of BMAL1+ cells expressing P2RY12 and RBFOX3 in different brain regions) (Figure 1c)
		dlPFC (n=4)
		P2RY12+	RBFOX3+	P2RY12-RBFOX3-
	%	0	81.0811	18.9189
	%	0	75	25
	%	0	85.4545	14.5455
	%	3.125	43.75	53.125
	%	0	85.7143	14.2857
	%	0	80.7692	19.2308
	%	0	79.3103	20.6897
	%	0	78.3784	21.6216
	%	0	92.8571	7.14286
	%	0	86.4865	13.5135
	%	0	85.3659	14.6341
	%	0	100	0
	%	0	78.125	21.875
	%	0	76	24
	%	0	83.3333	16.6667
	%	0	48.1481	51.8519
	Average %	0.195312	78.7359	21.0688

### Sheet: vmPFC
Source data for whole parts analysis (percentages of BMAL1+ cells expressing P2RY12 and RBFOX3 in different brain regions) (Figure 1c)
		vmPFC (n=5)
		P2RY12+	RBFOX3+	P2RY12-RBFOX3-
	%	0	80.7692	19.2308
	%	0	66.129	33.871
	%	0	91.8919	8.10811
	%	0	84.3137	15.6863
	%	0	71.4286	28.5714
	%	0	68.6567	31.3433
	%	0	83.3333	16.6667
	%	0	65.3846	34.6154
	%	0	86.9565	13.0435
	%	0	76.1905	23.8095
	%	0	57.1429	42.8571
	%	0	56.7568	43.2432
	%	0	80.5556	19.4444
	%	0	88.2353	11.7647
	%	0	88.5714	11.4286
	%	0	96.5517	3.44828
	%	6.34921	76.1905	17.4603
	%	0	72.9167	27.0833
	%	0	70.2703	29.7297
	%	0	64.1975	35.8025
	Average %	0.31746	76.3221	23.3604

### Sheet: ACC
Source data for whole parts analysis (percentages of BMAL1+ cells expressing P2RY12 and RBFOX3 in different brain regions) (Figure 1c)
		ACC (n=4)
		P2RY12+	RBFOX3+	P2RY12-RBFOX3-
	%	0	63.4615	36.5385
	%	0	71.6981	28.3019
	%	0	77.1429	22.8571
	%	0	70	30
	%	0	63.3333	36.6667
	%	0	91.6667	8.33333
	%	0	92.3077	7.69231
	%	0	37.5	62.5
	%	0	69.2308	30.7692
	%	0	68.75	31.25
	%	0	73.2143	26.7857
	%	0	76.1905	23.8095
	%	0	77.027	22.973
	%	0	87.5	12.5
	%	0	65.3061	34.6939
	%	0	87.8049	12.1951
	Average %	0	73.2584	26.7416

### Sheet: HPC_DG
Source data for whole parts analysis (percentages of BMAL1+ cells expressing P2RY12 and RBFOX3 in different brain regions) (Figure 1c)
		Dentate gyrus (n=3)
		P2RY12+	RBFOX3+	P2RY12-RBFOX3-
	%	1.23457	72.8395	25.9259
	%	0	76.1905	23.8095
	%	0	80.9524	19.0476
	%	0	73.6842	26.3158
	%	0	83.3333	16.6667
	%	0	85.7143	14.2857
	%	0	95.4545	4.54545
	%	0	87.5	12.5
	%	0	86.2069	13.7931
	%	0	88.8889	11.1111
	%	0	96.7742	3.22581
	%	0	85.7143	14.2857
	Average %	0.102881	84.4378	15.4594

### Sheet: Caudate nucleus
Source data for whole parts analysis (percentages of BMAL1+ cells expressing P2RY12 and RBFOX3 in different brain regions) (Figure 1c)
		Caudate nucleus (n=4)
		P2RY12+	RBFOX3+	P2RY12-RBFOX3-
	%	0	93.1034	6.89655
	%	0	81.8182	18.1818
	%	0	87.5	12.5
	%	0	85.2941	14.7059
	%	0	78.9474	21.0526
	%	0	86.6667	13.3333
	%	0	83.3333	16.6667
	%	0	94.4444	5.55556
	%	0	82.3529	17.6471
	%	0	96	4
	%	0	78.2609	21.7391
	%	0	87.5	12.5
	%	0	93.2584	6.74157
	%	0	90.566	9.43396
	%	0	95	5
	%	0	52.7778	47.2222
	Average %	0	85.4265	14.5735

### Sheet: Cerebellum
Source data for whole parts analysis (percentages of BMAL1+ cells expressing P2RY12 and RBFOX3 in different brain regions) (Figure 2c)
	Cerebellum (crus I) (n=2)
	P2RY12+	RBFOX3+	P2RY12-RBFOX3-
%	0	0	100
%	0	0	100
%	2.63158	0	97.3684
%	0	0	100
%	0	0	100
%	0	0	100
%	0	0	100
%	0	0	100
Average %	0.328947	0	99.6711
