## Supplementary Table 4 for "Bmal1 expression is minimal or absent in human and mouse cerebral microglia"

Source data for % of ALDH1L1+ cells expressing BMAL1 or not in the dlPFC (Figure 3c)
	dlPFC (n=3)
	BMAL1+	BMAL1-
	0	100
	0	100
	16.66666667	83.33333333
	20	80
	25	75
	33.33333333	66.66666667
	50	50
	30	70
	0	100
	0	100
	15.38461538	84.61538462
	0	100
