## Supplementary Table 5 for "Bmal1 expression is minimal or absent in human and mouse cerebral microglia"

### Sheet: Sheet description
Sheet 1	Percentage of nuclei expressing clock genes in each cluster from the Habib et al. (2017) dataset of the mouse prefrontal cortex and hippocampus and unscaled (and scaled) expression
Sheet 2	Percentage of nuclei expressing clock genes in each cluster from the Ayhan et al. (2021) dataset of the human hippocampus and unscaled (and scaled) expression
Sheet 3	Percentage of nuclei expressing clock genes in each cluster from the Maitra et al. (2023) dataset of the human dlPFC (healthy controls only) and unscaled (and scaled) expression

### Sheet: Dataset info
Dataset	Species	Regions of interest	Condition	Number of subjects/mice	Age	Platform used	Number of sequenced cells/nuclei included in analysis	Link
Habib et al. (2017)	Mouse	PFC and hippocampus	WT	4 mice	Adult	DroNc-seq	13,313 cells	https://singlecell.broadinstitute.org/single_cell/study/SCP60/dronc-seq-single-nucleus-rna-seq-on-mouse-archived-brain#study-summary
Ayhan et al. (2021)	Human	Hippocampus	Healthy controls	5 controls (3F/2M)	24-60 years old	10X Genomics Chromium	129,908 nuclei	https://human-hippo-axis.cells.ucsc.edu/
Maitra et al. (2023)	Human	DLPFC	Healthy controls	34 controls (16M/18F)	Controls: M = 38.38 ± 4.58 years old; F = 47.89 ± 4.45 years old	10X Genomics Chromium	160,711 nuclei	https://dlpfc-mdd.cells.ucsc.edu

### Sheet: Sheet1
	avg.exp	pct.exp	features.plot	id	avg.exp.scaled
Arntl	0.0394853	9.09091	Arntl	exPFC9	-0.901673
Dbp	0.145692	17.5325	Dbp	exPFC9	-0.515237
Cry1	0.00819289	3.24675	Cry1	exPFC9	-0.867063
Per1	0.206433	20.7792	Per1	exPFC9	-0.194587
Per2	0.0714176	7.79221	Per2	exPFC9	-0.636254
Arntl1	0.111637	15.4195	Arntl	exPFC7	1.20891
Dbp1	0.237441	27.4376	Dbp	exPFC7	-0.127742
Cry11	0.0266841	3.62812	Cry1	exPFC7	-0.00369358
Per11	0.371105	35.1474	Per1	exPFC7	1.73668
Per21	0.200438	24.0363	Per2	exPFC7	1.41544
Arntl2	0.027378	2.72727	Arntl	ASC2	-1.25584
Dbp2	0.529654	26.8182	Dbp	ASC2	1.10639
Cry12	0.043256	3.18182	Cry1	ASC2	0.770059
Per12	0.212063	11.8182	Per1	ASC2	-0.128564
Per22	0.107765	6.36364	Per2	ASC2	-0.0582488
Arntl3	0.108143	10.687	Arntl	Doublets	1.10671
Dbp3	0.200723	19.084	Dbp	Doublets	-0.282819
Cry13	0.0182806	5.34351	Cry1	Doublets	-0.396058
Per13	0.140851	20.229	Per1	Doublets	-0.963732
Per23	0.0482406	12.9771	Per2	Doublets	-1.00482
Arntl4	0.106866	8.73786	Arntl	GABA2	1.06937
Dbp4	0.195094	17.1521	Dbp	GABA2	-0.306593
Cry14	0.0540506	4.53074	Cry1	GABA2	1.27407
Per14	0.153364	14.5631	Per1	GABA2	-0.81699
Per24	0.0623412	4.85437	Per2	GABA2	-0.780587
Arntl5	0.0556711	7.53623	Arntl	exCA3	-0.428202
Dbp5	0.0770073	9.56522	Dbp	exCA3	-0.805319
Cry15	0.00795297	1.15942	Cry1	exCA3	-0.878265
Per15	0.0903522	13.0435	Per1	exCA3	-1.55599
Per25	0.0533326	8.98551	Per2	exCA3	-0.923843
Arntl6	0.143404	19.0037	Arntl	exPFC8	2.13818
Dbp6	0.249615	28.9668	Dbp	exPFC8	-0.0763264
Cry16	0.0174453	3.13653	Cry1	exPFC8	-0.435061
Per16	0.302102	30.0738	Per1	exPFC8	0.927408
Per26	0.189386	23.0627	Per2	exPFC8	1.23969
Arntl7	0.0604478	4.93097	Arntl	GABA1	-0.288474
Dbp7	0.111853	8.08679	Dbp	GABA1	-0.65815
Cry17	0.0251176	1.97239	Cry1	GABA1	-0.0768361
Per17	0.169551	15.1874	Per1	GABA1	-0.627139
Per27	0.0735663	6.50888	Per2	GABA1	-0.602085
Arntl8	0.05555	3.24714	Arntl	exDG	-0.431744
Dbp8	0.0961952	5.05111	Dbp	exDG	-0.724281
Cry18	0.0302618	1.6837	Cry1	exDG	0.163354
Per18	0.0727828	4.63019	Per1	exDG	-1.76204
Per28	0.0447225	2.94648	Per2	exDG	-1.06076
Arntl9	0.0223742	1.91388	Arntl	MG	-1.40221
Dbp9	0.193515	13.8756	Dbp	MG	-0.31326
Cry19	0.00329774	0.956938	Cry1	MG	-1.09562
Per19	0.199327	13.3971	Per1	MG	-0.277935
Per29	0.106572	8.61244	Per2	MG	-0.0772185
Arntl10	0.0920303	12.5	Arntl	Unclassified2	0.635384
Dbp10	0.199647	21.5	Dbp	Unclassified2	-0.28736
Cry110	0.00915836	1.5	Cry1	Unclassified2	-0.821985
Per110	0.244957	20	Per1	Unclassified2	0.257216
Per210	0.0395289	6	Per2	Unclassified2	-1.14335
Arntl11	0.10619	11.2	Arntl	exPFC5	1.04957
Dbp11	0.186541	17.6	Dbp	exPFC5	-0.342714
Cry111	0.0193248	1.6	Cry1	exPFC5	-0.347306
Per111	0.259236	24.2	Per1	exPFC5	0.42468
Per211	0.102747	12.4	Per2	exPFC5	-0.138052
Arntl12	0.038634	3.63636	Arntl	exPFC6	-0.926576
Dbp12	0.177055	10.9091	Dbp	exPFC6	-0.382778
Cry112	0.0107988	1.21212	Cry1	exPFC6	-0.74539
Per112	0.366035	22.4242	Per1	exPFC6	1.67721
Per212	0.0918956	8.48485	Per2	exPFC6	-0.310611
Arntl13	0.0691562	5.59441	Arntl	exPFC4	-0.0337334
Dbp13	0.141519	9.51049	Dbp	exPFC4	-0.532859
Cry113	0.0220253	1.81818	Cry1	exPFC4	-0.221216
Per113	0.249942	16.6434	Per1	exPFC4	0.315685
Per213	0.114783	9.37063	Per2	exPFC4	0.053342
Arntl14	0.0277687	2.88462	Arntl	END	-1.24441
Dbp14	0.908359	56.4904	Dbp	END	2.5
Cry114	0.109284	12.2596	Cry1	END	2.5
Per114	0.325225	32.6923	Per1	END	1.1986
Per214	0.150423	17.0673	Per2	END	0.620093
Arntl15	0.122446	11.2727	Arntl	exCA1	1.52511
Dbp15	0.125258	9.63636	Dbp	exCA1	-0.601538
Cry115	0	0	Cry1	exCA1	-1.2496
Per115	0.118418	8.72727	Per1	exCA1	-1.22683
Per215	0.119653	10.9091	Per2	exCA1	0.130796
Arntl16	0.10577	4.63847	Arntl	ASC1	1.03731
Dbp16	0.62523	22.101	Dbp	ASC1	1.51005
Cry116	0.0366189	1.90996	Cry1	ASC1	0.46017
Per116	0.275505	11.5962	Per1	ASC1	0.615487
Per216	0.207407	9.14052	Per2	ASC1	1.52626
Arntl17	0.0869074	5.84307	Arntl	exPFC1	0.48553
Dbp17	0.155516	9.93322	Dbp	exPFC1	-0.473744
Cry117	0.0271926	2.08681	Cry1	exPFC1	0.0200475
Per117	0.184394	10.8514	Per1	exPFC1	-0.453068
Per217	0.0890624	6.01002	Per2	exPFC1	-0.355664
Arntl18	0.0576481	4.63097	Arntl	Unclassified1	-0.370371
Dbp18	0.123011	10.7091	Dbp	Unclassified1	-0.611029
Cry118	0.0414249	2.74964	Cry1	Unclassified1	0.684567
Per118	0.117128	8.68307	Per1	Unclassified1	-1.24196
Per218	0.0551385	4.48625	Per2	Unclassified1	-0.895124
Arntl19	0.0461847	2.68817	Arntl	OPC	-0.705699
Dbp19	0.0992044	4.83871	Dbp	OPC	-0.711572
Cry119	0.0466738	1.6129	Cry1	OPC	0.929642
Per119	0.166037	8.60215	Per1	OPC	-0.668351
Per219	0.195793	8.06452	Per2	OPC	1.34158
Arntl20	0.0437666	1.39442	Arntl	ODC	-0.776434
Dbp20	0.143017	3.58566	Dbp	ODC	-0.526534
Cry120	0.0195489	0.796813	Cry1	ODC	-0.33684
Per120	0.217882	7.76892	Per1	ODC	-0.0603199
Per220	0.0178302	0.796813	Per2	ODC	-1.4884
Arntl21	0.0811047	2.03863	Arntl	Unclassified3	0.315788
Dbp21	0.246326	5.04292	Dbp	Unclassified3	-0.0902167
Cry121	0.0206456	0.536481	Cry1	Unclassified3	-0.285634
Per121	0.267087	6.75966	Per1	Unclassified3	0.516759
Per221	0.136628	3.21888	Per2	Unclassified3	0.400726
Arntl22	0.0274883	3.27869	Arntl	SMC	-1.25261
Dbp22	0.389474	16.9399	Dbp	SMC	0.514356
Cry122	0.0200786	2.73224	Cry1	SMC	-0.312108
Per122	0.298832	18.0328	Per1	SMC	0.88906
Per222	0.163318	11.4754	Per2	SMC	0.825148
Arntl23	0.0370896	1.25	Arntl	ChP	-0.971753
Dbp23	0.986377	33.75	Dbp	ChP	2.5
Cry123	0.0244587	1.25	Cry1	ChP	-0.107601
Per123	0.373735	12.5	Per1	ChP	1.76752
Per223	0.274463	11.25	Per2	ChP	2.5
Arntl24	0.0642257	4.34783	Arntl	exPFC3	-0.17796
Dbp24	0.233523	13.9887	Dbp	exPFC3	-0.14429
Cry124	0.0294016	1.89036	Cry1	exPFC3	0.123187
Per124	0.163178	10.9641	Per1	exPFC3	-0.701888
Per224	0.0705623	5.86011	Per2	exPFC3	-0.649855
Arntl25	0.0906779	5.3654	Arntl	exPFC2	0.595823
Dbp25	0.183025	11.0083	Dbp	exPFC2	-0.357563
Cry125	0.0246687	1.57262	Cry1	exPFC2	-0.0977921
Per125	0.253131	14.6161	Per1	exPFC2	0.353078
Per225	0.110121	6.93802	Per2	exPFC2	-0.0207859

### Sheet: Sheet2
	avg.exp	pct.exp	features.plot	id	avg.exp.scaled
ARNTL	0.106245	3.59679	ARNTL	Olig4	-1.15628
DBP	0.0537158	1.97022	DBP	Olig4	-0.861856
CRY1	0.419738	12.8293	CRY1	Olig4	-0.534992
PER1	0.666224	18.236	PER1	Olig4	-0.803977
PER2	0.1447	4.60481	PER2	Olig4	-0.966991
ARNTL1	0.125168	2.05864	ARNTL	Olig2	-0.952757
DBP1	0.0673413	1.06497	DBP	Olig2	-0.489706
CRY11	0.408065	6.06452	CRY1	Olig2	-0.570737
PER11	0.899537	11.122	PER1	Olig2	-0.591235
PER21	0.14912	2.30817	PER2	Olig2	-0.94796
ARNTL2	0.365032	16.6187	ARNTL	Pyr1	1.62718
DBP2	0.0544085	2.44816	DBP	Pyr1	-0.842937
CRY12	0.17843	8.84217	CRY1	Pyr1	-1.27391
PER12	1.90989	49.8272	PER1	Pyr1	0.330035
PER22	0.505766	21.803	PER2	Pyr1	0.587636
ARNTL3	0.253597	10.6371	ARNTL	Den.Gyr1	0.428611
DBP3	0.0510827	2.06413	DBP	Den.Gyr1	-0.933776
CRY13	0.22812	9.04087	CRY1	Den.Gyr1	-1.12176
PER13	0.536608	13.004	PER1	Den.Gyr1	-0.922164
PER23	0.163895	5.77955	PER2	Den.Gyr1	-0.884347
ARNTL4	0.183432	3.06758	ARNTL	Micro2	-0.32608
DBP4	0.0712712	1.15414	DBP	Micro2	-0.382369
CRY14	0.570359	9.08125	CRY1	Micro2	-0.0737685
PER14	2.12818	23.8573	PER1	Micro2	0.529079
PER24	0.360058	5.46697	PER2	Micro2	-0.0397315
ARNTL5	0.225964	2.69618	ARNTL	Micro1	0.131394
DBP5	0.0981509	1.14352	DBP	Micro1	0.351794
CRY15	0.930412	10.3336	CRY1	Micro1	1.02877
PER15	2.14212	20.5204	PER1	Micro1	0.54179
PER25	0.452124	5.30843	PER2	Micro1	0.356672
ARNTL6	0.187521	3.46158	ARNTL	OPC1	-0.282095
DBP6	0.06411	1.13738	DBP	OPC1	-0.577963
CRY16	0.720184	12.2342	CRY1	OPC1	0.385018
PER16	1.08224	14.3111	PER1	OPC1	-0.424643
PER26	0.455635	8.24844	PER2	OPC1	0.371791
ARNTL7	0.282951	12.0668	ARNTL	In1	0.744335
DBP7	0.0929261	3.30552	DBP	In1	0.209091
CRY17	0.962468	23.62	CRY1	In1	1.12693
PER17	0.755537	17.9718	PER1	In1	-0.722538
PER27	0.234962	7.41335	PER2	In1	-0.578355
ARNTL8	0.220691	10.9617	ARNTL	Den.Gyr2	0.0746772
DBP8	0.05469	3.16073	DBP	Den.Gyr2	-0.835249
CRY18	0.212375	10.3564	CRY1	Den.Gyr2	-1.16997
PER18	0.304038	12.2394	PER1	Den.Gyr2	-1.13423
PER28	0.137856	7.59919	PER2	Den.Gyr2	-0.996461
ARNTL9	0.162824	1.87364	ARNTL	Olig5	-0.547738
DBP9	0.0564971	0.784314	DBP	Olig5	-0.785893
CRY19	0.406658	6.01307	CRY1	Olig5	-0.575045
PER19	1.25428	16.2092	PER1	Olig5	-0.267766
PER29	0.199189	2.44009	PER2	Olig5	-0.73238
ARNTL10	0.485322	16.6478	ARNTL	In2	2.5
DBP10	0.133535	5.88901	DBP	In2	1.31824
CRY110	0.81654	18.8562	CRY1	In2	0.680074
PER110	1.01636	20.7248	PER1	In2	-0.484712
PER210	0.376837	10.3624	PER2	In2	0.0325137
ARNTL11	0.130087	1.78377	ARNTL	Olig1	-0.899844
DBP11	0.0831742	1.14248	DBP	Olig1	-0.0572641
CRY111	0.434598	5.64393	CRY1	Olig1	-0.489489
PER111	0.679642	8.68848	PER1	Olig1	-0.791742
PER211	0.156774	2.14177	PER2	Olig1	-0.915005
ARNTL12	0.1604	1.80681	ARNTL	Endo	-0.573803
DBP12	0.0799969	0.972898	DBP	Endo	-0.144044
CRY112	1.30978	12.9256	CRY1	Endo	2.19046
PER112	1.68142	17.5122	PER1	Endo	0.121709
PER212	0.571429	6.32384	PER2	Endo	0.87036
ARNTL13	0.242371	5.35014	ARNTL	Astro1	0.307863
DBP13	0.208035	3.86399	DBP	Astro1	2.5
CRY113	0.552296	11.1521	CRY1	Astro1	-0.129081
PER113	2.64534	31.7679	PER1	Astro1	1.00064
PER213	0.778654	14.1838	PER2	Astro1	1.7626
ARNTL14	0.118749	2.7027	ARNTL	OPC4	-1.0218
DBP14	0.035104	0.810811	DBP	OPC4	-1.3702
CRY114	0.790553	13.7838	CRY1	OPC4	0.600497
PER114	1.67429	24.0541	PER1	OPC4	0.115206
PER214	0.504931	9.18919	PER2	OPC4	0.584041
ARNTL15	0.295073	6.95497	ARNTL	Astro2	0.874713
DBP15	0.120577	3.20999	DBP	Astro2	0.964319
CRY115	0.842789	18.1008	CRY1	Astro2	0.760452
PER115	5.23652	63.7985	PER1	Astro2	2.5
PER215	0.890185	19.2153	PER2	Astro2	2.24282
ARNTL16	0.278881	11.1913	ARNTL	In3	0.70056
DBP16	0.0547598	1.94946	DBP	In3	-0.833343
CRY116	1.24579	23.8989	CRY1	In3	1.9945
PER116	1.44551	28.3032	PER1	In3	-0.0933971
PER216	0.63419	18.7726	PER2	In3	1.14059
ARNTL17	0.124879	0.751629	ARNTL	Olig3	-0.95586
DBP17	0.0852509	0.484383	DBP	Olig3	-0.000542625
CRY117	0.301861	2.03775	CRY1	Olig3	-0.895951
PER117	2.83045	11.0907	PER1	Olig3	1.16943
PER217	0.223567	1.33623	PER2	Olig3	-0.627417
ARNTL18	0.105694	2.7957	ARNTL	OPC3	-1.16222
DBP18	0.0783928	1.93548	DBP	OPC3	-0.187856
CRY118	0.321095	7.74194	CRY1	OPC3	-0.837052
PER118	0.790229	8.8172	PER1	OPC3	-0.690905
PER218	0.0697658	1.93548	PER2	OPC3	-1.28963
ARNTL19	0.220685	9.03128	ARNTL	Pyr2	0.0746094
DBP19	0.10966	2.77497	DBP	Pyr2	0.666141
CRY119	0.139725	5.80222	CRY1	Pyr2	-1.39243
PER119	1.1355	21.2412	PER1	Pyr2	-0.376077
PER219	0.160104	5.19677	PER2	Pyr2	-0.900667
ARNTL20	0.1542	4.24837	ARNTL	Astro3	-0.640492
DBP20	0.116198	4.24837	DBP	Astro3	0.844716
CRY120	0.780651	16.3399	CRY1	Astro3	0.570177
PER120	2.07961	38.5621	PER1	Astro3	0.48479
PER220	0.732906	16.9935	PER2	Astro3	1.56563
ARNTL21	0.284569	1.86851	ARNTL	Micro3	0.761735
DBP21	0.0698483	0.415225	DBP	Micro3	-0.421231
CRY121	0.776781	5.25952	CRY1	Micro3	0.558327
PER121	2.91864	18.2007	PER1	Micro3	1.24984
PER221	0.51141	3.391	PER2	Micro3	0.611939
ARNTL22	0.289034	4.51613	ARNTL	Den.Gyr3	0.809762
DBP22	0.111135	1.29032	DBP	Den.Gyr3	0.706428
CRY122	0.300922	4.51613	CRY1	Den.Gyr3	-0.898823
PER122	0.388246	4.94624	PER1	Den.Gyr3	-1.05745
PER222	0.183753	2.58065	PER2	Den.Gyr3	-0.798846
ARNTL23	0.126588	1.649	ARNTL	OPC2	-0.937484
DBP23	0.0966377	1.29564	DBP	OPC2	0.310464
CRY123	0.616595	7.18492	CRY1	OPC2	0.0678136
PER123	0.950204	11.543	PER1	OPC2	-0.545035
PER223	0.265054	2.70907	PER2	OPC2	-0.448788

### Sheet: Sheet3
	avg.exp	pct.exp	features.plot	id	avg.exp.scaled
ARNTL	0.14683	2.65903	ARNTL	Oli	-1.76069
DBP	0.0983982	1.3639	DBP	Oli	-0.90151
CRY1	0.355776	5.62751	CRY1	Oli	-0.127113
PER1	0.330175	4.5043	PER1	Oli	-0.765034
PER2	0.143051	2.38395	PER2	Oli	-1.6393
ARNTL1	0.549844	29.7211	ARNTL	ExN	1.13521
DBP1	0.152881	9.03614	DBP	ExN	-0.199909
CRY11	0.218616	13.4233	CRY1	ExN	-0.965419
PER11	0.483945	22.4725	PER1	ExN	-0.408378
PER21	0.375662	20.0661	PER2	ExN	0.924718
ARNTL2	0.525806	10.824	ARNTL	Ast	0.962491
DBP2	0.28481	5.29022	DBP	Ast	1.499
CRY12	0.351803	7.72561	CRY1	Ast	-0.151392
PER12	1.39044	18.0625	PER1	Ast	1.69416
PER22	0.377844	6.6838	PER2	Ast	0.948766
ARNTL3	0.469139	7.34949	ARNTL	Mic	0.555302
DBP3	0.0702443	1.25098	DBP	Mic	-1.26406
CRY13	0.377089	4.84754	CRY1	Mic	0.00315373
PER13	0.623992	7.66224	PER1	Mic	-0.0835483
PER23	0.188205	2.42377	PER2	Mic	-1.14158
ARNTL4	0.350961	15.9195	ARNTL	InN	-0.293883
DBP4	0.206078	8.3197	DBP	InN	0.485131
CRY14	0.403766	15.1096	CRY1	InN	0.1662
PER14	0.320777	11.592	PER1	InN	-0.786832
PER24	0.246101	10.1931	PER2	InN	-0.503408
ARNTL5	0.26166	6.13113	ARNTL	OPC	-0.935563
DBP5	0.0910517	1.55155	DBP	OPC	-0.996114
CRY15	0.401124	7.93293	CRY1	OPC	0.15005
PER15	0.274775	4.67968	PER1	OPC	-0.89353
PER25	0.293261	5.38038	PER2	OPC	0.0164266
ARNTL6	0.4742	6.17685	ARNTL	Mix	0.591667
DBP6	0.202384	2.60078	DBP	Mix	0.437569
CRY16	0.179616	3.25098	CRY1	Mix	-1.20378
PER16	0.596758	7.9974	PER1	Mix	-0.146717
PER26	0.365828	4.81144	PER2	Mix	0.816313
ARNTL7	0.356436	10.5112	ARNTL	End	-0.254538
DBP7	0.241392	5.45663	DBP	End	0.939889
CRY17	0.724796	17.4612	CRY1	End	2.1283
PER17	1.25925	24.6984	PER1	End	1.38988
PER27	0.344214	8.90293	PER2	End	0.578067
