## Supplementary Table 6 for "Bmal1 expression is minimal or absent in human and mouse cerebral microglia"

### Sheet: Sheet description
Sheet 1	Percentage of spots expressing canonical cell type markers and ARNTL in each cluster from the Simard et al. (2024) dataset of human hippocampus and scaled (and unscaled) expression values.

### Sheet: Dataset info
Dataset	Species	Regions of interest	Condition	Number of subjects	Age	Platform used	Number of sequenced spots included in analysis	Link
Simard et al. (2024)	Human	Hippocampus	Non-psychiatric sudden death controls	4	21-43 years old	10x Genomics Visium Spatial Gene Expression	14 221	GEO Accession: GSE248545

### Sheet: Sheet1
	avg.exp	pct.exp	features.plot	id	avg.exp.scaled
SLC17A7	21.9558	99.9041	SLC17A7	6	1.54233
GAD1	0.243814	14.2218	GAD1	6	-1.1713
PROX1	0.057201	3.89901	PROX1	6	-0.817091
GFAP	39.6627	99.8402	GFAP	6	-0.690429
TMEM119	0.0246492	1.78971	TMEM119	6	-1.33427
MBP	12.8821	99.4567	MBP	6	-0.631748
PDGFRA	0.191063	12.3362	PDGFRA	6	-0.901205
RBFOX3	1.15662	54.4263	RBFOX3	6	0.522672
ARNTL	0.101658	7.70214	ARNTL	6	-0.923106
SLC17A71	13.18	95.5826	SLC17A7	3	-0.0214159
GAD11	0.75847	22.9246	GAD1	3	0.797104
PROX11	0.0975702	4.03656	PROX1	3	-0.615202
GFAP1	26.5628	99.0861	GFAP	3	-0.946057
TMEM1191	0.0461184	1.90404	TMEM119	3	-0.157235
MBP1	30.9357	99.0861	MBP	3	-0.112317
PDGFRA1	0.250096	9.63442	PDGFRA	3	0.0519465
RBFOX31	1.05096	34.6154	RBFOX3	3	0.180699
ARNTL1	0.145618	7.34958	ARNTL	3	0.665432
SLC17A72	12.1465	98.5277	SLC17A7	4	-0.205579
GAD12	0.793109	29.6231	GAD1	4	0.929587
PROX12	0.175157	9.0106	PROX1	4	-0.227185
GFAP2	108.306	100	GFAP	4	0.649059
TMEM1192	0.0403284	2.17903	TMEM119	4	-0.474665
MBP2	20.1358	99.6466	MBP	4	-0.423048
PDGFRA2	0.32609	14.4287	PDGFRA	4	1.27895
RBFOX32	0.994272	40.0471	RBFOX3	4	-0.00278827
ARNTL2	0.10837	6.36042	ARNTL	4	-0.680567
SLC17A73	7.69065	66.3181	SLC17A7	1	-0.99956
GAD13	0.478443	9.41112	GAD1	1	-0.273915
PROX13	0.190995	4.32031	PROX1	1	-0.147977
GFAP3	102.064	97.8261	GFAP	1	0.527252
TMEM1193	0.0681591	1.541	TMEM119	1	1.05114
MBP3	108.001	98.4315	MBP	1	2.10496
PDGFRA3	0.329952	6.3016	PDGFRA	1	1.3413
RBFOX33	0.659952	10.6219	RBFOX3	1	-1.08486
ARNTL3	0.135838	2.55916	ARNTL	1	0.312026
SLC17A74	9.43384	95.1897	SLC17A7	7	-0.688943
GAD14	0.295225	14.2954	GAD1	7	-0.974673
PROX14	0.232064	11.7886	PROX1	7	0.057409
GFAP4	34.4069	99.9322	GFAP	7	-0.792988
TMEM1194	0.0583986	2.91328	TMEM119	7	0.516029
MBP4	18.1724	98.7805	MBP	7	-0.479538
PDGFRA4	0.223439	10.1626	PDGFRA	7	-0.378466
RBFOX34	0.813259	32.9268	RBFOX3	7	-0.588662
ARNTL4	0.0906289	4.5393	ARNTL	7	-1.32167
SLC17A75	20.0084	100	SLC17A7	5	1.19532
GAD15	0.893045	56.2762	GAD1	5	1.31181
PROX15	0.654177	47.9079	PROX1	5	2.16842
GFAP5	49.6881	100	GFAP	5	-0.494795
TMEM1195	0.0321554	3.03347	TMEM119	5	-0.922751
MBP5	7.16056	99.2678	MBP	5	-0.796366
PDGFRA5	0.168788	13.9121	PDGFRA	5	-1.26086
RBFOX35	1.56552	76.6736	RBFOX3	5	1.84614
ARNTL5	0.168	16.4226	ARNTL	5	1.47425
SLC17A76	8.68625	85.8974	SLC17A7	2	-0.822155
GAD16	0.38832	10.2564	GAD1	2	-0.61861
PROX16	0.136927	3.9886	PROX1	2	-0.418375
GFAP6	164.62	100	GFAP	2	1.74796
TMEM1196	0.073095	2.70655	TMEM119	2	1.32175
MBP6	46.589	99.8575	MBP	2	0.338053
PDGFRA6	0.238724	7.40741	PDGFRA	2	-0.131664
RBFOX36	0.725346	20.0855	RBFOX3	2	-0.873204
ARNTL6	0.14031	4.5584	ARNTL	2	0.473633
