## Supplementary Table 7 for "Bmal1 expression is minimal or absent in human and mouse cerebral microglia"

seqnames	start	end	width	distToGeneStart	nearestGene	peakType	distToTSS	nearestTSS	GC content
chr11	12989289	12989789	501	8	LINC00958	Promoter	0	uc057zga.1	0.505
chr11	13303574	13304074	501	27171	ARNTL	Intronic	6161	uc057zgm.1	0.525
chr11	12989286	12989786	501	11	LINC00958	Promoter	0	uc057zfw.1	0.507
chr11	12997992	12998492	501	8693	LINC00958	Distal	8693	uc001mkl.3	0.4431
chr11	12998852	12999352	501	9553	LINC00958	Distal	9553	uc001mkl.3	0.3832
chr11	13286367	13286867	501	9964	ARNTL	Intronic	8731	uc057zgl.1	0.4112
chr11	13297871	13298371	501	21468	ARNTL	Intronic	11864	uc057zgm.1	0.5289
chr11	13303568	13304068	501	27165	ARNTL	Intronic	6167	uc057zgm.1	0.521
chr11	13340961	13341461	501	64558	ARNTL	Intronic	8733	uc057zgn.1	0.5689
